# Effects of Wastewater from a Desalination Plant on a Marine Grassland in Santa Maria, Villa Clara, Cuba

**DOI:** 10.1101/2025.04.14.648634

**Authors:** Celia Caridad Borges Casas, Joán Hernández Albernas

## Abstract

This study evaluated the impact of a desalination plant’s waste discharge on the adjacent marine biocoenosis in the Pelo de Oro inlet, Santa Maria Key, Cuba. The research area was divided into eight strata, and sampling was conducted in four stages to measure salinity, species richness of selected megazoobenthos, and variations in *Thalassia testudinum* coverage. The salinity showed no anthropogenic alterations, and three species of megazoobenthos were identified: *Holothuria floridana, Echinaster sp*., and *Lytechinus variegatus*. The abundance of *L. variegatus* decreased in the RSDESCARGA stratum due to the plant’s cleaning procedures, while the CONTROL stratum showed higher abundance and stability. No significant differences were observed in *Echinaster sp*. abundance across strata. *H. floridana* was most abundant in the RSDESCARGA stratum during the pre-start stage. The study found no evidence of brine discharge impact but provides a baseline for future comparisons as the plant reaches full operational capacity.
