## Supplementary material for "Effects of Wastewater from a Desalination Plant on a Marine Grassland in Santa Maria, Villa Clara, Cuba": Statistical tests of comparisons between sampling stages and strata. The table presents the results of statistical analyses: Tables.xlsx

### Sheet: Table 1
Sampling stage	H
Pre-Star	H ( 7, N=400) =255,44 p= 2.2e-16
3 months later	H ( 7, N= 400) =166,77 p= 2.2e-16
7 months later	H ( 7, N= 400) =194,48 p=2.2e-16
10 months later	H ( 7, N= 400) =237,05 p=0

### Sheet: Table 2
Sampling stage	H
RSDESCARGA	H ( 3, N= 200) =80,20 p <0,05
CONTROL	H ( 3, N= 200) =32,76 p <0,05

### Sheet: Table 3
Sampling stage	H
Pre-Star	H ( 7, N= 400) =121,73 p >0,05
3 months later	H ( 7, N= 400) =55,40 p >0,05
7 months later	H ( 7, N= 400) =19,60 p >0,05
10 months later	H ( 7, N= 400) =23,50 p >0,05
